# A mathematical model that predicts human biological age from physiological traits identifies environmental and genetic factors that influence aging

**DOI:** 10.1101/2022.04.14.488358

**Authors:** Sergiy Libert, Alex Chekholko, Cynthia Kenyon

**Affiliations:** Calico Life Sciences, South San Francisco, CA, 94080

**Keywords:** Human aging, UKBB, longevity, GWAS, healthspan, biological age, physiological clock, cognition

## Abstract

Why people age at different rates is a fundamental, unsolved problem in biology. We created a model that predicts an individual’s age from physiological traits that change with age in the large UK Biobank dataset, such as blood pressure, lung function, strength and stimulus-reaction time. The model best predicted a person’s age when it heavily-weighted traits that together query multiple organ systems, arguing that most or all physiological systems (lung, heart, brain, etc.) contribute to the global phenotype of chronological age. Differences between calculated “biological” age and chronological age (ΔAge) appear to reflect an individual’s relative youthfulness, as people predicted to be young for their age had a lower subsequent mortality rate and a higher parental age at death, even though no mortality data were used to calculate ΔAge. Remarkably, the effect of each year of physiological ΔAge on Gompertz mortality risk was equivalent to that of one chronological year. A Genome-Wide Association Study (GWAS) of ΔAge, and analysis of environmental factors associated with ΔAge identified known as well as new factors that may influence human aging, including genes involved in synapse biology and a tendency to play computer games. We identify a small number of readily measured physiological traits that together assess a person’s biological age and may be used clinically to evaluate therapeutics designed to slow aging and extend healthy life.
