## Supplementary Tables 1-5 for "A mathematical model that predicts human biological age from physiological traits identifies environmental and genetic factors that influence aging": S4_GWAS_summary.xlsx

### Sheet: S4-Summary_Female_GWAS
Chrom.	Position	SNP ID	Ref	Alt	Nearest Gene	P-value
20	23,614,261	rs13041070	G	A	CST3	2e-86
15	32,251,294	rs1849700	G	A	CHRNA7	9.3e-63
12	121,420,807	rs1183910	G	A	HNF1A	3.9e-27
19	45,413,233	rs1065853	G	T	APOE	3.8e-26
2	211,540,507	rs1047891	C	A	CPS1	2.7e-22
6	32,198,867	rs404890	C	A	NOTCH4	1.4e-18
8	126,500,031	rs28601761	C	G	TRIB1	5e-16
7	106,411,858	rs17477177	T	C	PIK3CG	2e-14
8	11,664,532	rs5889386, rs36116193	TACAAATAAAA	T	FDFT1	7.6e-14
16	69,895,548	rs11390043, rs536719110	C	CT	WWP2	8.2e-14
7	92,283,098	rs6954290	G	T	CDK6	7.6e-13
12	102,808,464	rs2195242	A	G	IGF1	2e-12
2	27,730,940	rs1260326	T	C	GCKR	2.4e-12
1	21,889,760	rs149344982	G	A	ALPL	2.6e-12
11	116,902,211	rs57767677, rs397726957	C	CATTTT	SIK3	2.2e-11
3	118,019,189	rs705262	C	T	IGSF11	2.2e-11
7	46,753,553	rs700752	C	G	TNS3	3.4e-11
2	256,116	rs62114538	G	T	SH3YL1	4.5e-11
19	11,190,481	rs77265569	G	T	SMARCA4	7.8e-11
17	45,509,765	rs148794683, rs35785822	A	AAAAT	EFCAB13	8.9e-11
6	108,150,265	rs6568511	A	G	SCML4	1.2e-10
22	40,965,779	rs201432472	A	C	MRTFA	2.4e-10
6	131,287,179	rs201068830	T	A	EPB41L2	2.9e-10
17	7,559,037	rs55831773	C	T	ATP1B2	4.2e-10
10	64,902,071	rs7098412	G	T	NRBF2	5.2e-10

### Sheet: S4-Summary_Male_GWAS
Chrom.	Position	SNP ID	Ref	Alt	Nearest Gene	P-value
20	23,612,737	rs911119	C	T	CST3	1.6e-46
17	7,533,015	rs62059839	C	T	SHBG	7.1e-26
10	64,988,931	rs7916868	A	T	JMJD1C	2e-21
2	234,650,562	rs34352510	T	C	UGT1A10, UGT1A3, UGT1A4, UGT1A5, UGT1A6, UGT1A7, UGT1A8, UGT1A9	1.3e-19
6	32,606,002	rs9272487	C	T	HLA-DQA1	2.3e-13
19	45,413,233	rs1065853	G	T	APOE	1.2e-10
5	43,170,901	rs10710400, rs536435828	AT	A	ZNF131	2.6e-10
6	126,742,728	rs11334222, rs562489875, rs34572659	CT	C	CENPW	3.1e-10
3	23,128,588	rs7433647	C	A	UBE2E2	3.5e-10

### Sheet: S4-Summary_Combined_GWAS
Chrom.	Position	SNP ID	Ref	Alt	Nearest Gene	P-value	Replicated in "healthy" subset?
20	23,614,261	rs13041070	G	A	CST3	1.1e-126	yes
15	32,251,294	rs1849700	G	A	CHRNA7	4.4e-37	yes
19	45,413,233	rs1065853	G	T	APOE	1.2e-33	yes
6	32,603,906	rs9272308	T	C	HLA-DQA1	7.2e-27	yes
10	64,988,931	rs7916868	A	T	JMJD1C	1.4e-25	yes
2	211,540,507	rs1047891	C	A	CPS1	2.6e-24	yes
12	121,419,926	rs1169284	T	C	HNF1A	3e-23	yes
7	106,411,858	rs17477177	T	C	PIK3CG	1e-18	yes
16	69,895,548	rs11390043, rs536719110	C	CT	WWP2	4.4e-18	yes
7	92,283,098	rs6954290	G	T	CDK6	5.4e-16	yes
2	256,116	rs62114538	G	T	SH3YL1	9.1e-16	yes
2	234,633,652	rs112132688	G	A	UGT1A10, UGT1A4, UGT1A5, UGT1A6, UGT1A7, UGT1A8, UGT1A9	1.2e-15	yes
6	126,704,795	rs9388490	C	T	CENPW	1e-13	yes
7	1,195,796	rs12702434	T	C	ZFAND2A	1.9e-13	yes
16	1,129,010	rs4988483	C	A	SSTR5	2e-13	yes
10	12,253,597	rs12221133	G	A	CDC123	4.2e-13	yes
7	46,753,491	rs700750	C	A	TNS3	9.6e-13	yes
5	43,170,901	rs10710400, rs536435828	AT	A	ZNF131	2.8e-12	yes
8	9,230,532	rs57955036	G	A	TNKS	7.5e-12	no
17	45,091,770	rs533030436	A	G	AC005670.2	7.9e-12	yes
4	100,042,242	rs6532796	A	G	ADH4	1.1e-11	yes
2	21,263,639	rs531819	T	G	APOB	1.2e-11	no
17	43,222,942	rs7405472	G	C	ACBD4	2.3e-11	no
19	11,276,256	rs11668313	T	C	KANK2	2.6e-11	no
3	135,854,932	rs56332248	A	G	PPP2R3A	3.1e-11	no
8	11,664,532	rs5889386, rs36116193	TACAAATAAAA	T	FDFT1	5.4e-11	yes
3	172,170,417	rs67217048	CATGTGTGT	C	GHSR	1.2e-10	yes
12	123,833,530	rs569371378, rs538017698, rs71085890	C	CT	SBNO1	1.4e-10	no
1	89,137,459	rs4457557	A	G	PKN2	1.4e-10	yes
22	37,445,668	rs9610638	T	C	KCTD17	1.9e-10	no
17	7,499,502	rs3933469	G	A	FXR2	2.4e-10	no
6	131,287,179	rs201068830	T	A	EPB41L2	4.9e-10	no
11	116,710,167	rs4018880	C	CAT	APOA1	6e-10	yes
6	130,374,461	rs7740107	T	A	L3MBTL3	7.2e-10	no
5	176,799,992	rs10051765	T	C	RGS14	8e-10	no
11	48,260,700	rs57512892, rs749995084, rs397954353	T	TAC	OR4X2	8.5e-10	no
20	57,597,970	rs463312	A	C	TUBB1	8.8e-10	no
8	126,486,409	rs17321515	A	G	TRIB1	8.9e-10	yes
