## Supplementary Tables 1-5 for "A mathematical model that predicts human biological age from physiological traits identifies environmental and genetic factors that influence aging": Supp_Table_2a.xlsx

### Sheet: Sheet1
UKBB_field_id	Age correlation p-value	Number of participants	Used (0), or excluded (1)	Cluster # assignment	Phenotype description	Reason for exclusion
3	0	248582	1	NA	Verbal interview duration	More things to cover for older people due to them living longer
4	1.84603e-55	246096	1	NA	Biometrics duration	Might represent work of the nurse (and preference for the nurse) more than personal biology
5	1.52478e-20	248383	1	NA	Sample collection duration	Might represent work of the nurse (and preference for the nurse) more than personal biology
34	0	249059	1	NA	Year of birth	Not a biological property of an organism, year of birth is basically an age
46	0	247471	0	1	Hand grip strength (left)
47	0	247478	0	1	Hand grip strength (right)
48	0	247958	0	2	Waist circumference
49	0.000345757	247919	0	2	Hip circumference
50	0	247639	0	9	Standing height
51	0	245594	0	9	Seated height
55	4.01525e-08	249055	1	NA	Month of attending assessment centre	Not a biological property of an organism
68	3.05519e-30	248387	1	NA	Number of blood samples taken	Not a biological property of an organism, likely represents how many times person visited
74	9.08547e-30	248376	1	NA	Fasting time	Represents differences in doctors requests, not a personal biology
87	2.51888e-08	183473	1	NA	Non-cancer illness year/age first occurred	Entangled with age and medical care norms
92	1.40161e-114	182870	1	NA	Operation year/age first occurred	Entangled with age and medical care norms
96	0	248586	1	NA	Time since interview start at which blood pressure screen(s) shown	More things to cover in interview for older people due to them living longer
102	1.90922e-16	234791	0	4	Pulse rate, automated reading
120	0	248586	1	NA	Birth weight known	Likely represent accuracy of datakeeping that improved with time and not personal biology
129	1.70735e-12	226383	1	NA	Place of birth in UK - north co-ordinate	Not a biological property of an organism, habit, an environmental factor
134	0	248586	0	10	Number of self-reported cancers
135	0	248586	0	10	Number of self-reported non-cancer illnesses
136	0	248586	0	10	Number of operations, self-reported
137	0	248586	1	NA	Number of treatments/medications taken	Not a biological property of an organism, it is an environmental factor
189	0	248746	1	NA	Townsend deprivation index at recruitment	Not a biological property of an organism, it is an environmental factor
398	6.24631e-88	246560	0	7	Number of correct matches in round
399	0	246560	0	7	Number of incorrect matches in round
400	0	240517	0	7	Time to complete round
404	0	244305	0	7	Duration to first press of snap-button in each round
630	0	248628	0	7	Touchscreen duration
670	4.76668e-27	248626	1	NA	Type of accommodation lived in	Not a biological property of an organism, it is an environmental factor
680	0	247881	1	NA	Own or rent accommodation lived in	Likely represent differences in wealth often observed between generations
699	0	247568	1	NA	Length of time at current address	Likely represents an age, as older people likelier to live longer at current address
709	0	246819	1	NA	Number in household	Likely represents differences in social structure
728	3.04084e-12	247880	1	NA	Number of vehicles in household	Likely represent differences in wealth often observed between generations
738	0	245818	1	NA	Average total household income before tax	Wealth which is different between generations, not a personal biology
864	1.38118e-242	244433	0	10	Number of days/week walked 10+ minutes
874	7.70664e-93	216710	0	10	Duration of walks
884	5.56238e-182	238601	0	10	Number of days/week of moderate physical activity 10+ minutes
924	5.26476e-49	247726	0	1	Usual walking pace
943	5.2397e-14	245661	1	NA	Frequency of stair climbing in last 4 weeks	Not a biological property of an organism, habit, an environmental factor
1031	2.14256e-26	246547	1	NA	Frequency of friend/family visits	Not a biological property of an organism, habit, an environmental factor
1050	0	235447	1	NA	Time spend outdoors in summer	Not a biological property of an organism, habit, an environmental factor
1060	1.1526e-111	235037	1	NA	Time spent outdoors in winter	Not a biological property of an organism, habit, an environmental factor
1070	0	246918	1	NA	Time spent watching television (TV)	Likely represent a generational shift in preferred leisure activities
1080	3.32542e-151	244440	1	NA	Time spent using computer	Likely represent changes in available occupations as the world goes more digital
1090	0	244729	1	NA	Time spent driving	Not a biological property of an organism, habit, an environmental factor
1100	7.28763e-95	248546	0	7	Drive faster than motorway speed limit
1110	8.74363e-23	248613	1	NA	Length of mobile phone use	This time property is age entangled, as younger generation adopted cell phones sooner
1120	2.51756e-28	208606	1	NA	Weekly usage of mobile phone in last 3 months	Likely represents a difference in technology adaptation rates between generations
1130	8.36952e-15	208606	1	NA	Hands-free device/speakerphone use with mobile phone in last 3 month	Likely represents a difference in technology adaptation rates between generations
1140	2.01824e-12	208609	1	NA	Difference in mobile phone use compared to two years previously	Likely represents a difference in technology adaptation rates between generations
1150	3.26524e-07	208605	1	NA	Usual side of head for mobile phone use	Property that is unlikely to change due to aging
1160	0	247360	0	7	Sleep duration
1170	9.6624e-18	246539	0	7	Getting up in morning
1180	3.0128e-15	246542	0	7	Morning/evening person (chronotype)
1190	5.19736e-163	248613	0	10	Nap during day
1200	7.47336e-07	248613	0	7	Sleeplessness / insomnia
1220	9.09076e-20	248609	0	10	Daytime dozing / sleeping (narcolepsy)
1239	0.000456825	248613	1	NA	Current tobacco smoking	Not a biological property of an organism, it is an environmental factor
1249	1.90754e-42	227075	1	NA	Past tobacco smoking	Not a biological property of an organism, habit, an environmental factor
1279	2.24102e-30	210268	1	NA	Exposure to tobacco smoke outside home	Not a biological property of an organism, habit, an environmental factor
1289	0	244369	1	NA	Cooked vegetable intake	Not a biological property of an organism, habit, an environmental factor
1299	1.06524e-05	244386	1	NA	Salad / raw vegetable intake	Not a biological property of an organism, habit, an environmental factor
1309	1.45622e-114	247179	1	NA	Fresh fruit intake	Not a biological property of an organism, habit, an environmental factor
1319	8.21321e-249	245514	1	NA	Dried fruit intake	Not a biological property of an organism, habit, an environmental factor
1329	5.60324e-13	248612	1	NA	Oily fish intake	Not a biological property of an organism, habit, an environmental factor
1339	2.80542e-08	248612	1	NA	Non-oily fish intake	Not a biological property of an organism, habit, an environmental factor
1349	1.25499e-06	248611	1	NA	Processed meat intake	Not a biological property of an organism, habit, an environmental factor
1359	4.09137e-06	248611	1	NA	Poultry intake	Not a biological property of an organism, habit, an environmental factor
1369	4.45778e-09	248611	1	NA	Beef intake	Not a biological property of an organism, habit, an environmental factor
1379	2.06669e-09	248611	1	NA	Lamb/mutton intake	Not a biological property of an organism, habit, an environmental factor
1408	2.87442e-07	243105	1	NA	Cheese intake	Not a biological property of an organism, habit, an environmental factor
1418	3.44212e-08	248560	1	NA	Milk type used	Not a biological property of an organism, habit, an environmental factor
1428	2.22654e-09	246537	1	NA	Spread type	Not a biological property of an organism, habit, an environmental factor
1458	0	247340	1	NA	Cereal intake	Not a biological property of an organism, habit, an environmental factor
1468	1.71829e-15	204743	1	NA	Cereal type	Not a biological property of an organism, habit, an environmental factor
1478	5.64754e-05	248609	1	NA	Salt added to food	Not a biological property of an organism, habit, an environmental factor
1488	3.99474e-173	247972	1	NA	Tea intake	Not a biological property of an organism, habit, an environmental factor
1498	1.87578e-69	247864	1	NA	Coffee intake	Not a biological property of an organism, habit, an environmental factor
1508	3.32571e-05	196291	1	NA	Coffee type	Not a biological property of an organism, habit, an environmental factor
1518	1.22935e-08	248609	0	7	Hot drink temperature
1528	0	246589	1	NA	Water intake	Not a biological property of an organism, habit, an environmental factor
1538	5.84737e-33	248609	1	NA	Major dietary changes in the last 5 years	Not a biological property of an organism, habit, an environmental factor
1548	1.83237e-12	246537	1	NA	Variation in diet	Not a biological property of an organism, habit, an environmental factor
1558	6.9797e-18	248609	1	NA	Alcohol intake frequency.	Not a biological property of an organism, habit, an environmental factor
1568	1.09479e-66	191596	1	NA	Average weekly red wine intake	Not a biological property of an organism, habit, an environmental factor
1588	0	192172	1	NA	Average weekly beer plus cider intake	Not a biological property of an organism, habit, an environmental factor
1598	7.77431e-115	191412	1	NA	Average weekly spirits intake	Not a biological property of an organism, habit, an environmental factor
1608	3.95337e-82	191866	1	NA	Average weekly fortified wine intake	Not a biological property of an organism, habit, an environmental factor
1628	0.000248783	232862	1	NA	Alcohol intake versus 10 years previously	Not a biological property of an organism, habit, an environmental factor
1647	1.4968e-65	248608	1	NA	Country of birth (UK/elsewhere)	Not a biological property of an organism, habit, an environmental factor
1687	3.60745e-18	248608	0	9	Comparative body size at age 10
1697	2.8775e-14	248608	0	9	Comparative height size at age 10
1707	4.54534e-05	248608	1	NA	Handedness (chirality/laterality)	Likely represent change in social acceptance of left-handedness
1717	1.90038e-11	248604	1	NA	Skin colour	Likely represent change in demographics with time, not a personal progression
1727	2.26344e-16	246536	0	9	Ease of skin tanning
1737	1.3633e-81	182935	1	NA	Childhood sunburn occasions	Entangled with changing norms of medical care/prophylactics over last 60 years
1747	7.62875e-06	248608	1	NA	Hair colour (natural, before greying)	Likely represent change in demographics with time, not a personal progression
1757	4.2525e-10	246536	0	10	Facial ageing
1807	0	182808	1	NA	Father's age at death	Entangled with age
1873	1.97074e-98	244287	1	NA	Number of full brothers	Likely represents social norms for size of a family that changed across generations
1883	4.8904e-77	244338	1	NA	Number of full sisters	Likely represents social norms for size of a family that changed across generations
2050	2.80369e-18	248604	0	7	Frequency of depressed mood in last 2 weeks
2060	1.20875e-25	248603	0	7	Frequency of unenthusiasm / disinterest in last 2 weeks
2070	2.6914e-22	248602	0	7	Frequency of tenseness / restlessness in last 2 weeks
2080	3.63806e-13	248601	0	7	Frequency of tiredness / lethargy in last 2 weeks
2110	1.20024e-06	248599	0	7	Able to confide
2129	0	248594	1	NA	Answered sexual history questions	Likely represent wider acceptance of sexual freedom in younger generation
2139	0	220407	1	NA	Age first had sexual intercourse	Likely represents changes in societal norms, where sexuality is less of a taboo
2149	1.57807e-52	201308	1	NA	Lifetime number of sexual partners	Likely represents changes in societal norms, where sexuality is less of a taboo
2178	0.000312571	248598	0	10	Overall health rating
2217	0	207863	1	NA	Age started wearing glasses or contact lenses	Entangled with age and medical care norms
2237	2.78403e-13	248593	1	NA	Plays computer games	Likely represent a generational shift in preferred leisure activities
2267	3.47976e-12	246525	1	NA	Use of sun/uv protection	Not a biological property of an organism, habit, an environmental factor
2277	1.02341e-42	243820	1	NA	Frequency of solarium/sunlamp use	Not a biological property of an organism, habit, an environmental factor
2296	1.10488e-72	248597	0	10	Falls in the last year
2306	7.79638e-06	248597	0	9	Weight change compared with 1 year ago
2375	9.24218e-17	246514	0	9	Relative age of first facial hair
2385	8.24837e-17	246514	0	9	Relative age voice broke
2395	5.64115e-12	246514	0	9	Hair/balding pattern
2405	0	244319	1	NA	Number of children fathered	Likely represents social norms for size of a family that changed across generations
2415	2.11333e-15	248585	1	NA	Had major operations	Decided to exclude due to changing standards and quality of surgeries with time
2453	7.15051e-32	248591	0	10	Cancer diagnosed by doctor
2473	2.25958e-21	248591	1	NA	Other serious medical condition/disability diagnosed by doctor	Repeat of field 6152
2492	2.09058e-31	248591	1	NA	Taking other prescription medications	Not a biological property of an organism, it is an environmental factor
3061	1.43234e-05	223164	0	1	Acceptability of each blow result
3062	0	223168	0	1	Forced vital capacity (FVC)
3063	0	223168	0	1	Forced expiratory volume in 1-second (FEV1)
3064	0	223168	0	1	Peak expiratory flow (PEF)
3065	1.69668e-51	223168	1	NA	Ordering of blows	Technical variable not representative of personal biology or fitness
4079	0.000928708	234791	0	4	Diastolic blood pressure, automated reading
4080	0	234789	0	4	Systolic blood pressure, automated reading
6138	0	246551	1	NA	Qualifications	Changes in standards and classification of education with time not a personal property
6139	5.46541e-132	246552	1	NA	Gas or solid-fuel cooking/heating	Generational preference not a personal biological property
6141	2.7311e-41	205579	1	NA	How are people in household related to participant	Likely represents social differences naturally observed with age
6142	0	248623	1	NA	Current employment status	Not a biological property of an organism, predictable change due to social organization
6144	1.08843e-23	246537	1	NA	Never eat eggs, dairy, wheat, sugar	Not a biological property of an organism, habit, an environmental factor
6145	0	246527	0	10	Illness, injury, bereavement, stress in last 2 years
6146	3.33294e-289	248598	1	NA	Attendance/disability/mobility allowance	Highly correlated with stage of life, rather than physical properties
6149	0	246521	0	10	Mouth/teeth dental problems
6150	0	248589	0	4	Vascular/heart problems diagnosed by doctor
6152	0	248587	0	10	Blood clot, DVT, bronchitis, emphysema, asthma, rhinitis, eczema, allergy diagnosed by doctor
6154	0	246519	1	NA	Medication for pain relief, constipation, heartburn	Not a biological property of an organism, habit, an environmental factor
6155	8.28e-41	246519	1	NA	Vitamin and mineral supplements	Not a biological property of an organism, habit, an environmental factor
6159	0	248592	0	10	Pain type(s) experienced in last month
6160	2.63972e-196	248615	1	NA	Leisure/social activities	Not a biological property of an organism, it is an environmental factor
6162	1.42811e-17	245661	1	NA	Types of transport used (excluding work)	Not a biological property of an organism, habit, an environmental factor
6164	7.09447e-107	245815	1	NA	Types of physical activity in last 4 weeks	Not a biological property of an organism, habit, an environmental factor
6177	0	246512	1	NA	Medication for cholesterol, blood pressure or diabetes	Not a personal characteristics and is likely "contaminated" by socio-economic status
6179	0	246519	1	NA	Mineral and other dietary supplements	Not a biological property of an organism, habit, an environmental factor
20009	0	183472	1	NA	Interpolated Age of participant when non-cancer illness first diagnosed	Entangled with age and medical care norms
20010	0	182869	1	NA	Interpolated Year when operation took place	Entangled with age and medical care norms
20011	0	182869	1	NA	Interpolated Age of participant when operation took place	Entangled with age and medical care norms
20013	0	185434	1	NA	Method of recording time when non-cancer illness first diagnosed	Technical variable not representative of personal biology or fitness
20014	7.58953e-102	183643	1	NA	Method of recording time when operation occurred	Technical variable not representative of personal biology or fitness
20015	0	245598	0	9	Sitting height
20023	0	246202	0	7	Mean time to correctly identify matches
20074	9.53406e-12	246355	1	NA	Home location at assessment - east co-ordinate (rounded)	Likely represents differences in wealth not in health
20075	3.6503e-70	246355	1	NA	Home location at assessment - north co-ordinate (rounded)	Likely represents differences in wealth not in health
20116	5.36663e-56	248613	1	NA	Smoking status	Not a biological property of an organism, it is an environmental factor
20117	2.46563e-09	248609	1	NA	Alcohol drinker status	Not a biological property of an organism, habit, an environmental factor
20127	0	202910	0	7	Neuroticism score
21001	7.42097e-12	247371	1	NA	Body mass index (BMI)	Repeat of another BMI field (23104)
21002	1.56259e-197	247611	1	NA	Weight	Repeat of 23098, an identical entry
21003	0	249059	1	NA	Age when attended assessment centre	Not a biological property of an organism, different entry for age
21022	0	249059	1	NA	Age at recruitment	Not a biological property of an organism, the variable we are trying to predict
22003	0	243233	1	NA	Heterozygosity	Property does not change with age is likely a reflection on changing demographics
22009	0	243233	1	NA	Genetic principal components	Property does not change with age is likely a reflection on changing demographics
22023	0.000157719	243229	1	NA	Sex inference Y probe-intensity	Technical variable not representative of personal biology or fitness
22024	9.18845e-33	243229	1	NA	DNA concentration	Technical variable not representative of personal biology or fitness
22030	6.0124e-05	243229	1	NA	Use in phasing Chromosome XY	Technical variable not representative of personal biology or fitness
22032	1.05326e-44	208929	1	NA	IPAQ activity group	Not a biological property of an organism, habit, an environmental factor
22033	3.123e-26	213605	1	NA	Summed days activity	Not a biological property of an organism, habit, an environmental factor
22038	3.67682e-196	208929	0	10	MET minutes per week for moderate activity
22039	2.32326e-255	208929	0	1	MET minutes per week for vigorous activity
22040	3.16677e-05	208929	0	10	Summed MET minutes per week for all activity
23098	2.86144e-201	243763	0	2	Weight
23099	0	243462	1	NA	Body fat percentage	Fat percentage was derived from impedance using age as a factor
23100	4.75916e-279	242938	1	NA	Whole body fat mass	Fat mass was derived from impedance using age as a factor
23101	0	243713	1	NA	Whole body fat-free mass	Fat-free mass was derived from impedance using age as a factor
23102	0	243759	1	NA	Whole body water mass	Water mass was derived from impedance using age as a parameter
23104	2.38263e-10	243757	0	2	Body mass index (BMI)
23105	0	243752	1	NA	Basal metabolic rate	BMR was not measured in this study, but derived using age as an input
23106	8.27858e-216	243751	0	2	Impedance of whole body
23107	1.64144e-304	243750	0	2	Impedance of leg (right)
23108	0	243747	0	2	Impedance of leg (left)
23109	1.32405e-44	243741	0	2	Impedance of arm (right)
23110	7.5656e-33	243745	0	2	Impedance of arm (left)
23111	0	243746	1	NA	Leg fat percentage (right)	Fat percentage was derived from impedance using age as a factor
23112	3.56026e-57	243740	1	NA	Leg fat mass (right)	Fat mass was derived from impedance using age as a factor
23113	0	243732	1	NA	Leg fat-free mass (right)	Fat-free mass was derived from impedance using age as a factor
23114	0	243732	1	NA	Leg predicted mass (right)	Predicted mass was derived from impedance and weight using age as a factor
23115	0	243726	1	NA	Leg fat percentage (left)	Fat percentage was derived from impedance using age as a factor
23116	6.02744e-38	243723	1	NA	Leg fat mass (left)	Fat mass was derived from impedance using age as a factor
23117	0	243713	1	NA	Leg fat-free mass (left)	Fat-free mass was derived from impedance using age as a factor
23118	0	243710	1	NA	Leg predicted mass (left)	Predicted mass was derived from impedance and weight using age as a factor
23119	0	243701	1	NA	Arm fat percentage (right)	Fat percentage was derived from impedance using age as a factor
23121	0	243688	1	NA	Arm fat-free mass (right)	Fat-free mass was derived from impedance using age as a factor
23122	0	243686	1	NA	Arm predicted mass (right)	Predicted mass was derived from impedance and weight using age as a factor
23123	0	243672	1	NA	Arm fat percentage (left)	Fat percentage was derived from impedance using age as a factor
23124	2.06818e-09	243653	1	NA	Arm fat mass (left)	Fat mass was derived from impedance using age as a factor
23125	0	243639	1	NA	Arm fat-free mass (left)	Fat-free mass was derived from impedance using age as a factor
23126	0	243628	1	NA	Arm predicted mass (left)	Predicted mass was derived from impedance and weight using age as a factor
23127	0	243602	1	NA	Trunk fat percentage	Fat percentage was derived from impedance using age as a factor
23128	0	243588	1	NA	Trunk fat mass	Fat mass was derived from impedance using age as a factor
23129	0	243543	1	NA	Trunk fat-free mass	Fat-free mass was derived from impedance using age as a factor
23130	0	243517	1	NA	Trunk predicted mass	Predicted mass was derived from impedance and weight using age as a factor
24003	0	245483	1	NA	Nitrogen dioxide air pollution; 2010	Likely represents wealth and preferred environment rather than personal biology
24004	0	245483	1	NA	Nitrogen oxides air pollution; 2010	Likely represents wealth and preferred environment rather than personal biology
24005	2.43651e-99	230245	1	NA	Particulate matter air pollution (pm10); 2010	Not a biological property of an organism, habit, an environmental factor
24006	0	230245	1	NA	Particulate matter air pollution (pm2.5); 2010	Not a biological property of an organism, habit, an environmental factor
24007	2.85227e-276	230245	1	NA	Particulate matter air pollution (pm2.5) absorbance; 2010	Not a biological property of an organism, habit, an environmental factor
24008	6.07553e-28	230245	1	NA	Particulate matter air pollution 2.5-10um; 2010	Not a biological property of an organism, habit, an environmental factor
24010	8.45561e-13	245479	1	NA	Inverse distance to the nearest road	Likely represents wealth and preferred environment rather than personal biology
24011	1.76557e-10	245479	1	NA	Traffic intensity on the nearest major road	Likely represents wealth and preferred environment rather than personal biology
24012	1.48759e-07	245479	1	NA	Inverse distance to the nearest major road	Likely represents wealth and preferred environment rather than personal biology
24013	1.48248e-21	245479	1	NA	Total traffic load on major roads	Likely represents wealth and preferred environment rather than personal biology
24015	2.31458e-17	245479	1	NA	Sum of road length of major roads within 100m	Likely represents wealth and preferred environment rather than personal biology
24016	0	245479	1	NA	Nitrogen dioxide air pollution; 2005	Likely represents wealth and preferred environment rather than personal biology
24019	0	244987	1	NA	Particulate matter air pollution (pm10); 2007	Likely represents wealth and preferred environment rather than personal biology
24020	7.16919e-38	245479	1	NA	Average daytime sound level of noise pollution	Likely represents wealth and preferred environment rather than personal biology
24021	7.19273e-38	245479	1	NA	Average evening sound level of noise pollution	Likely represents wealth and preferred environment rather than personal biology
24022	7.17402e-38	245479	1	NA	Average night-time sound level of noise pollution	Likely represents wealth and preferred environment rather than personal biology
24023	7.13022e-38	245479	1	NA	Average 16-hour sound level of noise pollution	Likely represents wealth and preferred environment rather than personal biology
24024	7.11072e-38	245479	1	NA	Average 24-hour sound level of noise pollution	Likely represents wealth and preferred environment rather than personal biology
24500	0	220634	1	NA	Greenspace percentage, buffer 1000m	Not a biological property of an organism, habit, an environmental factor
24501	5.11474e-05	220634	1	NA	Domestic garden percentage, buffer 1000m	Not a biological property of an organism, habit, an environmental factor
24503	2.07395e-191	220634	1	NA	Greenspace percentage, buffer 300m	Not a biological property of an organism, habit, an environmental factor
24504	3.27836e-21	220634	1	NA	Domestic garden percentage, buffer 300m	Not a biological property of an organism, habit, an environmental factor
24505	1.22274e-05	220634	1	NA	Water percentage, buffer 300m	Not a biological property of an organism, habit, an environmental factor
24506	0	246355	1	NA	Natural environment percentage, buffer 1000m	Likely represents differences in wealth not in health
24507	9.39908e-249	246355	1	NA	Natural environment percentage, buffer 300m	Likely represents differences in wealth not in health
24508	1.7449e-23	246355	1	NA	Distance (Euclidean) to coast	Likely represents differences in wealth not in health
26410	0	216633	1	NA	Index of Multiple Deprivation (England)	Likely represent differences in wealth often observed between generations
26411	0	216633	1	NA	Income score (England)	Likely represent differences in wealth often observed between generations
26412	2.56213e-139	216633	1	NA	Employment score (England)	Likely represent differences in wealth often observed between generations
26413	8.97478e-125	216633	0	10	Health score (England)
26414	2.56846e-217	216633	1	NA	Education score (England)	Likely represent differences in wealth often observed between generations
26415	3.4539e-77	216633	1	NA	Housing score (England)	Likely represent differences in wealth often observed between generations
26416	3.8311e-308	216633	1	NA	Crime score (England)	Likely represent differences in wealth often observed between generations
26417	0	216633	1	NA	Living environment score (England)	Likely represent differences in wealth often observed between generations
30000	6.28155e-212	238237	0	5	White blood cell (leukocyte) count
30004	3.80318e-17	238237	1	NA	White blood cell (leukocyte) count acquisition route	Technical variable not representative of personal biology or fitness
30010	0	238240	0	5	Red blood cell (erythrocyte) count
30014	3.75219e-17	238240	1	NA	Red blood cell (erythrocyte) count acquisition route	Technical variable not representative of personal biology or fitness
30020	0	238239	0	6	Haemoglobin concentration
30024	3.74297e-17	238239	1	NA	Haemoglobin concentration acquisition route	Technical variable not representative of personal biology or fitness
30030	9.59932e-211	238240	0	5	Haematocrit percentage
30034	3.75219e-17	238240	1	NA	Haematocrit percentage acquisition route	Technical variable not representative of personal biology or fitness
30040	0	238238	0	5	Mean corpuscular volume
30044	3.75655e-17	238238	1	NA	Mean corpuscular volume acquisition route	Technical variable not representative of personal biology or fitness
30050	0	238239	0	6	Mean corpuscular haemoglobin
30054	3.74297e-17	238239	1	NA	Mean corpuscular haemoglobin acquisition route	Technical variable not representative of personal biology or fitness
30060	4.09296e-89	238236	0	6	Mean corpuscular haemoglobin concentration
30064	3.68656e-17	238236	1	NA	Mean corpuscular haemoglobin concentration acquisition route	Technical variable not representative of personal biology or fitness
30070	0	238238	0	5	Red blood cell (erythrocyte) distribution width
30074	3.75655e-17	238238	1	NA	Red blood cell (erythrocyte) distribution width acquisition route	Technical variable not representative of personal biology or fitness
30080	0	238239	0	5	Platelet count
30084	3.71545e-17	238239	1	NA	Platelet count acquisition route	Technical variable not representative of personal biology or fitness
30090	0	238237	0	5	Platelet crit
30094	3.70706e-17	238237	1	NA	Platelet crit acquisition route	Technical variable not representative of personal biology or fitness
30100	1.28766e-05	238237	0	5	Mean platelet (thrombocyte) volume
30104	3.70706e-17	238237	1	NA	Mean platelet (thrombocyte) volume acquisition route	Technical variable not representative of personal biology or fitness
30110	2.92338e-138	238237	0	5	Platelet distribution width
30114	3.70706e-17	238237	1	NA	Platelet distribution width acquisition route	Technical variable not representative of personal biology or fitness
30120	9.70835e-05	237799	0	5	Lymphocyte count
30124	6.1287e-17	237799	1	NA	Lymphocyte count acquisition route	Technical variable not representative of personal biology or fitness
30130	0	237799	0	5	Monocyte count
30134	6.1287e-17	237799	1	NA	Monocyte count acquisition route	Technical variable not representative of personal biology or fitness
30140	0	237799	0	5	Neutrophill count
30144	6.1287e-17	237799	1	NA	Neutrophill count acquisition route	Technical variable not representative of personal biology or fitness
30150	7.89079e-07	237799	0	5	Eosinophill count
30154	6.1287e-17	237799	1	NA	Eosinophill count acquisition route	Technical variable not representative of personal biology or fitness
30160	5.81163e-19	237799	0	5	Basophill count
30164	6.1287e-17	237799	1	NA	Basophill count acquisition route	Technical variable not representative of personal biology or fitness
30174	6.01251e-17	237794	1	NA	Nucleated red blood cell count acquisition route	Technical variable not representative of personal biology or fitness
30180	0	237802	0	5	Lymphocyte percentage
30184	6.04683e-17	237802	1	NA	Lymphocyte percentage acquisition route	Technical variable not representative of personal biology or fitness
30190	4.38126e-239	237802	0	5	Monocyte percentage
30194	6.04683e-17	237802	1	NA	Monocyte percentage acquisition route	Technical variable not representative of personal biology or fitness
30200	0	237802	0	5	Neutrophill percentage
30204	6.04683e-17	237802	1	NA	Neutrophill percentage acquisition route	Technical variable not representative of personal biology or fitness
30210	5.73526e-18	237802	0	5	Eosinophill percentage
30214	6.04683e-17	237802	1	NA	Eosinophill percentage acquisition route	Technical variable not representative of personal biology or fitness
30224	6.04683e-17	237802	1	NA	Basophill percentage acquisition route	Technical variable not representative of personal biology or fitness
30230	2.5004e-05	237792	0	5	Nucleated red blood cell percentage
30234	6.01251e-17	237794	1	NA	Nucleated red blood cell percentage acquisition route	Technical variable not representative of personal biology or fitness
30244	2.44502e-17	234271	1	NA	Reticulocyte percentage acquisition route	Technical variable not representative of personal biology or fitness
30250	1.10665e-31	234272	0	5	Reticulocyte count
30254	2.48631e-17	234272	1	NA	Reticulocyte count acquisition route	Technical variable not representative of personal biology or fitness
30260	0	234271	0	5	Mean reticulocyte volume
30264	2.47767e-17	234271	1	NA	Mean reticulocyte volume acquisition route	Technical variable not representative of personal biology or fitness
30270	0	234272	0	5	Mean sphered cell volume
30274	2.48631e-17	234272	1	NA	Mean sphered cell volume acquisition route	Technical variable not representative of personal biology or fitness
30280	2.18629e-101	234271	0	5	Immature reticulocyte fraction
30284	2.47767e-17	234271	1	NA	Immature reticulocyte fraction acquisition route	Technical variable not representative of personal biology or fitness
30290	0.000594949	234272	0	5	High light scatter reticulocyte percentage
30294	2.48631e-17	234272	1	NA	High light scatter reticulocyte percentage acquisition route	Technical variable not representative of personal biology or fitness
30300	3.19316e-08	234272	0	5	High light scatter reticulocyte count
30304	2.48631e-17	234272	1	NA	High light scatter reticulocyte count acquisition route	Technical variable not representative of personal biology or fitness
30314	1.40523e-14	241677	1	NA	Volume of EDTA1 plasma held by UKB	Technical variable not representative of personal biology or fitness
30334	4.4822e-11	241534	1	NA	Volume of EDTA1 buffy held by UKB	Technical variable not representative of personal biology or fitness
30344	1.35345e-10	239191	1	NA	Volume of EDTA2 plasma held by UKB	Technical variable not representative of personal biology or fitness
30364	0.000330434	239100	1	NA	Volume of EDTA2 red cells held by UKB	Technical variable not representative of personal biology or fitness
30374	1.31063e-22	242258	1	NA	Volume of Li-Hep plasma held by UKB	Technical variable not representative of personal biology or fitness
30394	9.55408e-09	239846	1	NA	Total volume of urine samples held by UKB	Technical variable not representative of personal biology or fitness
30404	1.9326e-05	240489	1	NA	Volume of ACD held by UKB	Technical variable not representative of personal biology or fitness
30510	0	240759	0	3	Creatinine (enzymatic) in urine
30530	0	240520	0	3	Sodium in urine
30600	0	215784	0	3	Albumin
30610	2.70731e-58	233539	0	6	Alkaline phosphatase
30620	0	233358	0	6	Alanine aminotransferase
30630	0	215345	0	8	Apolipoprotein A
30640	0	231920	0	8	Apolipoprotein B
30650	2.91481e-59	232594	0	6	Aspartate aminotransferase
30660	1.16844e-14	217430	0	6	Direct bilirubin
30670	0	233378	0	3	Urea
30680	0	215713	0	6	Calcium
30690	0	233546	0	8	Cholesterol
30700	9.25868e-247	233415	0	3	Creatinine
30710	1.63695e-139	232928	0	3	C-reactive protein
30720	0	233519	0	3	Cystatin C
30730	2.49028e-05	233402	0	6	Gamma glutamyltransferase
30740	0	215514	0	6	Glucose
30750	0	232003	0	6	Glycated haemoglobin (HbA1c)
30760	4.7793e-106	215658	0	8	HDL cholesterol
30770	0	232314	0	1	IGF-1
30780	0	233040	0	8	LDL direct
30810	1.13727e-80	215373	0	6	Phosphate
30830	0	214117	0	8	SHBG
30840	8.38492e-05	232512	0	6	Total bilirubin
30850	7.84355e-207	231299	0	8	Testosterone
30860	0	215504	0	6	Total protein
30870	1.78511e-107	233294	0	8	Triglycerides
30880	1.41332e-14	233286	0	3	Urate
30890	0	226282	0	6	Vitamin D
41083	3.36935e-241	189260	1	NA	Episodes containing "Episode start date" data	Technical variable not representative of personal biology or fitness
41084	1.64692e-241	189257	1	NA	Episodes containing "Episode end date" data	Technical variable not representative of personal biology or fitness
41085	6.85823e-244	190796	1	NA	Episodes containing "Duration of episode" data	Technical variable not representative of personal biology or fitness
41086	4.1318e-211	177034	1	NA	Episodes containing "Episode order" data	Technical variable not representative of personal biology or fitness
41091	7.92525e-186	176983	1	NA	Episodes containing "Duration of spell" data	Technical variable not representative of personal biology or fitness
41096	4.25038e-221	185264	1	NA	Episodes containing "Date of admission to hospital" data	Technical variable not representative of personal biology or fitness
41098	0	200651	1	NA	Episodes containing "Method of admission to hospital" data (polymorphic)	Technical variable not representative of personal biology or fitness
41099	0	200651	1	NA	Episodes containing "Source of admission to hospital" data (polymorphic)	Technical variable not representative of personal biology or fitness
41101	3.80905e-197	185217	1	NA	Episodes containing "Date of discharge from hospital" data	Technical variable not representative of personal biology or fitness
41102	0	200650	1	NA	Episodes containing "Method of discharge from hospital" data (polymorphic)	Technical variable not representative of personal biology or fitness
41107	4.68803e-200	170973	1	NA	Episodes containing "Duration of post-operative stay" data	Technical variable not representative of personal biology or fitness
41108	3.52548e-200	170976	1	NA	Episodes containing "Duration of pre-operative stay" data	Technical variable not representative of personal biology or fitness
41110	1.44659e-282	186779	1	NA	Episodes containing "Intended management of patient" data (polymorphic)	Technical variable not representative of personal biology or fitness
41111	1.33538e-282	186780	1	NA	Episodes containing "Main speciality of consultant" data (polymorphic)	Technical variable not representative of personal biology or fitness
41112	0	200651	1	NA	Episodes containing "Treatment speciality of consultant" data (polymorphic)	Technical variable not representative of personal biology or fitness
41142	8.54649e-241	189378	1	NA	Episodes containing "Diagnoses - main ICD10" data	Technical variable not representative of personal biology or fitness
41146	2.41388e-241	189031	1	NA	Episodes containing "Operative procedure - main OPCS4" data	Technical variable not representative of personal biology or fitness
41148	7.70837e-196	180116	1	NA	Episodes containing "Date of operation" data	Technical variable not representative of personal biology or fitness
41206	3.80926e-66	186779	1	NA	Intended management of patient (polymorphic)	Technical variable not representative of personal biology or fitness
41213	2.1847e-182	200650	1	NA	Methods of discharge from hospital (polymorphic)	Technical variable not representative of personal biology or fitness
41233	1.20368e-169	200651	1	NA	Sources of admission to hospital (polymorphic)	Technical variable not representative of personal biology or fitness
41252	8.18443e-244	190799	1	NA	Episodes containing "Inpatient record format" data	Technical variable not representative of personal biology or fitness
41253	1.37573e-94	190799	1	NA	Inpatient record format	Technical variable not representative of personal biology or fitness
110001	5.72366e-188	170257	1	NA	Invitation to complete online 24-hour recall dietary questionnaire, acceptance	Not a personal characteristic that changes with age
