## Supplementary Tables 1-5 for "A mathematical model that predicts human biological age from physiological traits identifies environmental and genetic factors that influence aging": Supp_Table_2b.xlsx

### Sheet: Sheet1
UKBB_field_id	Age correlation p-value	Number of participants	Used (0), or excluded (1)	Cluster # assignment	Phenotype description	Reason for exclusion
3	0	273011	1	NA	Verbal interview duration	More things to cover for older people due to them living longer
4	6.38412e-138	270525	1	NA	Biometrics duration	Might represent work of the nurse (and preference for the nurse) more than personal biology
5	6.38516e-06	272848	1	NA	Sample collection duration	Might represent work of the nurse (and preference for the nurse) more than personal biology
23	1.73354e-05	250204	1	NA	Spirometry method	Technical variable not representative of personal biology or fitness
34	0	273405	1	NA	Year of birth	Not a biological property of an organism, year of birth is basically an age
46	0	271529	0	1	Hand grip strength (left)
47	0	271589	0	1	Hand grip strength (right)
48	0	272321	0	2	Waist circumference
49	4.25514e-55	272302	0	2	Hip circumference
50	0	272252	0	9	Standing height
51	0	270197	0	9	Seated height
55	2.97012e-07	273405	1	NA	Month of attending assessment centre	Not a biological property of an organism
68	1.54449e-14	272848	1	NA	Number of blood samples taken	Not a biological property of an organism, likely represents how many times person visited
92	0	221489	1	NA	Operation year/age first occurred	Entangled with age and medical care norms
96	3.86673e-264	273011	1	NA	Time since interview start at which blood pressure screen(s) shown	More things to cover in interview for older people due to them living longer
102	1.92997e-116	256863	0	4	Pulse rate, automated reading
120	0	273011	1	NA	Birth weight known	Likely represent accuracy of datakeeping that improved with time and not personal biology
129	2.20722e-32	244779	1	NA	Place of birth in UK - north co-ordinate	Not a biological property of an organism, habit, an environmental factor
130	3.8473e-09	244779	1	NA	Place of birth in UK - east co-ordinate	Not a biological property of an organism, habit, an environmental factor
134	0	273011	0	10	Number of self-reported cancers
135	0	273011	0	10	Number of self-reported non-cancer illnesses
136	0	273011	0	10	Number of operations, self-reported
137	0	273011	1	NA	Number of treatments/medications taken	Not a biological property of an organism, it is an environmental factor
189	0	273078	1	NA	Townsend deprivation index at recruitment	Not a biological property of an organism, it is an environmental factor
398	1.00133e-158	270917	0	7	Number of correct matches in round
399	0	270917	0	7	Number of incorrect matches in round
400	0	264784	0	7	Time to complete round
404	0	268488	0	7	Duration to first press of snap-button in each round
630	0	272974	0	7	Touchscreen duration
670	8.79689e-49	272970	1	NA	Type of accommodation lived in	Not a biological property of an organism, it is an environmental factor
680	7.79846e-162	272306	1	NA	Own or rent accommodation lived in	Likely represent differences in wealth often observed between generations
699	0	272185	1	NA	Length of time at current address	Likely represents an age, as older people likelier to live longer at current address
709	0	271042	1	NA	Number in household	Likely represents differences in social structure
728	2.42979e-55	272305	1	NA	Number of vehicles in household	Likely represent differences in wealth often observed between generations
738	0	270256	1	NA	Average total household income before tax	Wealth which is different between generations, not a personal biology
864	5.99778e-213	267420	0	10	Number of days/week walked 10+ minutes
874	1.248e-31	226575	0	10	Duration of walks
884	0	256202	0	10	Number of days/week of moderate physical activity 10+ minutes
904	2.69163e-92	256835	0	10	Number of days/week of vigorous physical activity 10+ minutes
924	3.54294e-27	271908	0	1	Usual walking pace
943	0.000241373	269863	1	NA	Frequency of stair climbing in last 4 weeks	Not a biological property of an organism, habit, an environmental factor
1031	2.6554e-09	270901	1	NA	Frequency of friend/family visits	Not a biological property of an organism, habit, an environmental factor
1050	0	252345	1	NA	Time spend outdoors in summer	Not a biological property of an organism, habit, an environmental factor
1060	0	252543	1	NA	Time spent outdoors in winter	Not a biological property of an organism, habit, an environmental factor
1070	0	270075	1	NA	Time spent watching television (TV)	Likely represent a generational shift in preferred leisure activities
1080	0	268245	1	NA	Time spent using computer	Likely represent changes in available occupations as the world goes more digital
1090	0	267648	1	NA	Time spent driving	Not a biological property of an organism, habit, an environmental factor
1100	0	272775	0	7	Drive faster than motorway speed limit
1110	1.61329e-65	272958	1	NA	Length of mobile phone use	This time property is age entangled, as younger generation adopted cell phones sooner
1120	4.20758e-25	231526	1	NA	Weekly usage of mobile phone in last 3 months	Likely represents a difference in technology adaptation rates between generations
1130	6.04805e-96	231526	1	NA	Hands-free device/speakerphone use with mobile phone in last 3 month	Likely represents a difference in technology adaptation rates between generations
1150	6.38916e-11	231525	1	NA	Usual side of head for mobile phone use	Property that is unlikely to change due to aging
1160	2.96539e-07	270841	0	7	Sleep duration
1170	8.37388e-12	270900	0	7	Getting up in morning
1180	5.24742e-09	270899	0	7	Morning/evening person (chronotype)
1190	1.09843e-47	272955	0	10	Nap during day
1220	6.51026e-07	272955	0	10	Daytime dozing / sleeping (narcolepsy)
1239	6.26343e-06	272955	1	NA	Current tobacco smoking	Not a biological property of an organism, it is an environmental factor
1249	3.38271e-23	254271	1	NA	Past tobacco smoking	Not a biological property of an organism, habit, an environmental factor
1259	9.67011e-12	252416	1	NA	Smoking/smokers in household	Not a biological property of an organism, habit, an environmental factor
1279	4.81329e-45	229470	1	NA	Exposure to tobacco smoke outside home	Not a biological property of an organism, habit, an environmental factor
1289	5.266e-279	270351	1	NA	Cooked vegetable intake	Not a biological property of an organism, habit, an environmental factor
1299	2.00296e-07	270066	1	NA	Salad / raw vegetable intake	Not a biological property of an organism, habit, an environmental factor
1309	0	271991	1	NA	Fresh fruit intake	Not a biological property of an organism, habit, an environmental factor
1319	0	269866	1	NA	Dried fruit intake	Not a biological property of an organism, habit, an environmental factor
1329	4.02764e-05	272953	1	NA	Oily fish intake	Not a biological property of an organism, habit, an environmental factor
1339	2.90905e-05	272953	1	NA	Non-oily fish intake	Not a biological property of an organism, habit, an environmental factor
1349	0.000510539	272953	1	NA	Processed meat intake	Not a biological property of an organism, habit, an environmental factor
1379	0.000301921	272953	1	NA	Lamb/mutton intake	Not a biological property of an organism, habit, an environmental factor
1389	4.22364e-06	272953	1	NA	Pork intake	Not a biological property of an organism, habit, an environmental factor
1428	0.000923151	270896	1	NA	Spread type	Not a biological property of an organism, habit, an environmental factor
1438	7.25337e-262	267749	1	NA	Bread intake	Not a biological property of an organism, habit, an environmental factor
1458	0	272007	1	NA	Cereal intake	Not a biological property of an organism, habit, an environmental factor
1488	5.13147e-137	272275	1	NA	Tea intake	Not a biological property of an organism, habit, an environmental factor
1498	2.5755e-74	272312	1	NA	Coffee intake	Not a biological property of an organism, habit, an environmental factor
1518	3.76607e-08	272953	0	7	Hot drink temperature
1528	0	270990	1	NA	Water intake	Not a biological property of an organism, habit, an environmental factor
1538	1.3421e-13	272953	0	10	Major dietary changes in the last 5 years
1548	0.000167976	270896	1	NA	Variation in diet	Not a biological property of an organism, habit, an environmental factor
1558	6.31226e-05	272953	1	NA	Alcohol intake frequency.	Not a biological property of an organism, habit, an environmental factor
1647	7.93247e-38	272953	1	NA	Country of birth (UK/elsewhere)	Not a biological property of an organism, habit, an environmental factor
1687	1.26767e-14	272953	0	9	Comparative body size at age 10
1697	1.8324e-10	272953	0	9	Comparative height size at age 10
1717	2.83844e-09	272952	1	NA	Skin colour	Likely represent change in demographics with time, not a personal progression
1727	3.56634e-08	270895	0	9	Ease of skin tanning
1747	0.000815513	272952	1	NA	Hair colour (natural, before greying)	Likely represent change in demographics with time, not a personal progression
1757	2.59709e-07	270894	0	10	Facial ageing
1873	1.33891e-39	268488	1	NA	Number of full brothers	Likely represents social norms for size of a family that changed across generations
1883	3.1232e-36	268523	1	NA	Number of full sisters	Likely represents social norms for size of a family that changed across generations
2050	2.26632e-38	272948	0	7	Frequency of depressed mood in last 2 weeks
2060	7.8541e-11	272948	0	7	Frequency of unenthusiasm / disinterest in last 2 weeks
2070	1.79405e-18	272948	0	7	Frequency of tenseness / restlessness in last 2 weeks
2080	4.55815e-17	272948	0	7	Frequency of tiredness / lethargy in last 2 weeks
2110	5.49277e-15	272948	0	7	Able to confide
2139	0	237866	1	NA	Age first had sexual intercourse	Likely represents changes in societal norms, where sexuality is less of a taboo
2149	0	221215	1	NA	Lifetime number of sexual partners	Likely represents changes in societal norms, where sexuality is less of a taboo
2217	0	234340	1	NA	Age started wearing glasses or contact lenses	Entangled with age and medical care norms
2237	7.16828e-08	272943	1	NA	Plays computer games	Likely represent a generational shift in preferred leisure activities
2267	2.65961e-11	270886	1	NA	Use of sun/uv protection	Not a biological property of an organism, habit, an environmental factor
2277	1.41181e-256	267730	1	NA	Frequency of solarium/sunlamp use	Not a biological property of an organism, habit, an environmental factor
2296	2.56036e-32	272942	0	10	Falls in the last year
2306	1.95051e-07	272942	0	9	Weight change compared with 1 year ago
2453	7.96023e-15	272937	0	10	Cancer diagnosed by doctor
2473	2.94671e-09	272937	1	NA	Other serious medical condition/disability diagnosed by doctor	Repeat of field 6152
2492	3.21832e-13	272937	1	NA	Taking other prescription medications	Not a biological property of an organism, it is an environmental factor
2704	0	238103	1	NA	Years since last cervical smear test	Not a property that would gradually change with age, likely entangled by norms of care
2714	1.49539e-05	264549	0	10	Age when periods started (menarche)
2734	0	272576	1	NA	Number of live births	Likely influenced by changing family planning due to contraception use
2844	1.06051e-13	272927	1	NA	Had other major operations	Decided to exclude due to changing standards and quality of surgeries with time
3061	7.38409e-55	248609	0	1	Acceptability of each blow result
3062	0	248609	0	1	Forced vital capacity (FVC)
3063	0	248609	0	1	Forced expiratory volume in 1-second (FEV1)
3064	0	248609	0	1	Peak expiratory flow (PEF)
3065	8.00714e-60	248609	1	NA	Ordering of blows	Technical variable not representative of personal biology or fitness
3077	1.17072e-09	270197	1	NA	Seating box height	Personal preference rather than reflection of biology
3137	3.79863e-50	248609	1	NA	Number of measurements made	Technical variable not representative of personal biology or fitness
4079	0	256863	0	4	Diastolic blood pressure, automated reading
4080	0	256860	0	4	Systolic blood pressure, automated reading
6138	0	270909	1	NA	Qualifications	Changes in standards and classification of education with time not a personal property
6139	0	270911	1	NA	Gas or solid-fuel cooking/heating	Generational preference not a personal biological property
6142	0	272966	1	NA	Current employment status	Not a biological property of an organism, predictable change due to social organization
6144	6.82018e-13	270896	1	NA	Never eat eggs, dairy, wheat, sugar	Not a biological property of an organism, habit, an environmental factor
6145	0	270890	0	10	Illness, injury, bereavement, stress in last 2 years
6146	1.26224e-288	272943	1	NA	Attendance/disability/mobility allowance	Highly correlated with stage of life, rather than physical properties
6149	0	270886	0	10	Mouth/teeth dental problems
6150	0	272937	0	4	Vascular/heart problems diagnosed by doctor
6152	0	272937	0	10	Blood clot, DVT, bronchitis, emphysema, asthma, rhinitis, eczema, allergy diagnosed by doctor
6153	0	270871	1	NA	Medication for cholesterol, blood pressure, diabetes, or take exogenous hormones	Not a biological property of an organism, habit, an environmental factor
6154	0	270879	1	NA	Medication for pain relief, constipation, heartburn	Not a biological property of an organism, habit, an environmental factor
6155	1.49251e-202	270879	1	NA	Vitamin and mineral supplements	Not a biological property of an organism, habit, an environmental factor
6159	0	272941	0	10	Pain type(s) experienced in last month
6160	0	272958	1	NA	Leisure/social activities	Not a biological property of an organism, it is an environmental factor
6162	5.80148e-19	269862	1	NA	Types of transport used (excluding work)	Not a biological property of an organism, habit, an environmental factor
6164	5.21393e-67	269970	1	NA	Types of physical activity in last 4 weeks	Not a biological property of an organism, habit, an environmental factor
6179	0	270878	1	NA	Mineral and other dietary supplements	Not a biological property of an organism, habit, an environmental factor
20010	0	221488	1	NA	Interpolated Year when operation took place	Entangled with age and medical care norms
20011	0	221488	1	NA	Interpolated Age of participant when operation took place	Entangled with age and medical care norms
20014	0	222237	1	NA	Method of recording time when operation occurred	Entangled with age and medical care norms
20015	0	270197	0	9	Sitting height
20023	0	270373	0	7	Mean time to correctly identify matches
20075	5.42023e-35	270958	1	NA	Home location at assessment - north co-ordinate (rounded)	Likely represents differences in wealth not in health
20107	0	265472	1	NA	Illnesses of father	Not a biological property, and unlikely to change due to age
20110	0	268465	1	NA	Illnesses of mother	Not a biological property, and unlikely to change due to age
20111	0	236810	1	NA	Illnesses of siblings	Not a biological property, and unlikely to change due to age
20116	2.6542e-55	272955	1	NA	Smoking status	Not a biological property of an organism, habit, an environmental factor
21001	1.60887e-216	271946	1	2	Body mass index (BMI)	Repeat of field 23104
21002	1.47691e-13	272044	1	NA	Weight	Repeat of 23098, an identical entry
21003	0	273405	1	NA	Age when attended assessment centre	Not a biological property of an organism, different entry for age
21022	0	273405	1	NA	Age at recruitment	Not a biological property of an organism, the variable we are trying to predict
22003	0	264722	1	NA	Heterozygosity	Property does not change with age is likely a reflection on changing demographics
22004	3.67216e-05	264722	1	NA	Heterozygosity, PCA corrected	Property does not change with age is likely a reflection on changing demographics
22009	0	264722	1	NA	Genetic principal components	Property does not change with age is likely a reflection on changing demographics
22024	2.57185e-13	264722	1	NA	DNA concentration	Technical variable not representative of personal biology or fitness
23098	2.2499e-14	268284	0	2	Weight
23099	0	268281	1	NA	Body fat percentage	Fat percentage was derived from impedance using age as a factor
23100	1.60461e-199	268200	1	NA	Whole body fat mass	Fat mass was derived from impedance using age as a factor
23101	0	268283	1	NA	Whole body fat-free mass	Fat-free mass was derived from impedance using age as a factor
23102	0	268282	1	NA	Whole body water mass	Water mass was derived from impedance using age as a parameter
23104	3.01879e-209	268281	0	2	Body mass index (BMI)
23105	0	268275	1	NA	Basal metabolic rate	BMR was not measured in this study, but derived using age as an input
23106	3.91285e-46	268236	0	2	Impedance of whole body
23107	2.76513e-34	268266	0	2	Impedance of leg (right)
23108	1.42517e-41	268263	0	2	Impedance of leg (left)
23109	1.2575e-59	268236	0	2	Impedance of arm (right)
23110	2.3454e-30	268257	0	2	Impedance of arm (left)
23111	0	268261	1	NA	Leg fat percentage (right)	Fat percentage was derived from impedance using age as a factor
23112	4.51563e-228	268258	1	NA	Leg fat mass (right)	Fat mass was derived from impedance using age as a factor
23113	0	268253	1	NA	Leg fat-free mass (right)	Fat-free mass was derived from impedance using age as a factor
23114	0	268252	1	NA	Leg predicted mass (right)	Predicted mass was derived from impedance and weight using age as a factor
23115	0	268247	1	NA	Leg fat percentage (left)	Fat percentage was derived from impedance using age as a factor
23116	1.53586e-267	268245	1	NA	Leg fat mass (left)	Fat mass was derived from impedance using age as a factor
23117	0	268234	1	NA	Leg fat-free mass (left)	Fat-free mass was derived from impedance using age as a factor
23118	0	268231	1	NA	Leg predicted mass (left)	Predicted mass was derived from impedance and weight using age as a factor
23120	9.44738e-26	268197	1	NA	Arm fat mass (right)	Fat percentage was derived from impedance using age as a factor
23121	9.6499e-207	268202	1	NA	Arm fat-free mass (right)	Fat mass was derived from impedance using age as a factor
23122	8.04282e-206	268196	1	NA	Arm predicted mass (right)	Predicted mass was derived from impedance and weight using age as a factor
23123	0	268186	1	NA	Arm fat percentage (left)	Fat percentage was derived from impedance using age as a factor
23124	1.35263e-21	268161	1	NA	Arm fat mass (left)	Fat mass was derived from impedance using age as a factor
23125	5.96598e-160	268157	1	NA	Arm fat-free mass (left)	Fat-free mass was derived from impedance using age as a factor
23126	4.06935e-167	268148	1	NA	Arm predicted mass (left)	Predicted mass was derived from impedance and weight using age as a factor
23127	0	268127	1	NA	Trunk fat percentage	Fat percentage was derived from impedance using age as a factor
23128	2.3392e-225	268112	1	NA	Trunk fat mass	Fat mass was derived from impedance using age as a factor
23129	0	268070	1	NA	Trunk fat-free mass	Fat-free mass was derived from impedance using age as a factor
23130	0	268045	1	NA	Trunk predicted mass	Predicted mass was derived from impedance and weight using age as a factor
24003	9.81578e-305	269462	1	NA	Nitrogen dioxide air pollution; 2010	Likely represents wealth and preferred environment rather than personal biology
24004	3.40344e-228	269462	1	NA	Nitrogen oxides air pollution; 2010	Likely represents wealth and preferred environment rather than personal biology
24005	7.08401e-46	250566	1	NA	Particulate matter air pollution (pm10); 2010	Not a biological property of an organism, habit, an environmental factor
24006	5.48087e-220	250566	1	NA	Particulate matter air pollution (pm2.5); 2010	Not a biological property of an organism, habit, an environmental factor
24007	2.64341e-201	250566	1	NA	Particulate matter air pollution (pm2.5) absorbance; 2010	Not a biological property of an organism, habit, an environmental factor
24008	3.75076e-17	250566	1	NA	Particulate matter air pollution 2.5-10um; 2010	Not a biological property of an organism, habit, an environmental factor
24010	6.74148e-10	269462	1	NA	Inverse distance to the nearest road	Likely represents wealth and preferred environment rather than personal biology
24011	2.70037e-07	269462	1	NA	Traffic intensity on the nearest major road	Likely represents wealth and preferred environment rather than personal biology
24012	4.26684e-07	269462	1	NA	Inverse distance to the nearest major road	Likely represents wealth and preferred environment rather than personal biology
24013	3.74125e-07	269462	1	NA	Total traffic load on major roads	Likely represents wealth and preferred environment rather than personal biology
24015	3.3914e-05	269462	1	NA	Sum of road length of major roads within 100m	Likely represents wealth and preferred environment rather than personal biology
24016	4.40868e-244	269462	1	NA	Nitrogen dioxide air pollution; 2005	Likely represents wealth and preferred environment rather than personal biology
24017	1.72922e-222	269462	1	NA	Nitrogen dioxide air pollution; 2006	Likely represents wealth and preferred environment rather than personal biology
24018	1.21235e-219	269462	1	NA	Nitrogen dioxide air pollution; 2007	Likely represents wealth and preferred environment rather than personal biology
24019	3.89458e-235	268843	1	NA	Particulate matter air pollution (pm10); 2007	Likely represents wealth and preferred environment rather than personal biology
24020	8.73377e-25	269462	1	NA	Average daytime sound level of noise pollution	Likely represents wealth and preferred environment rather than personal biology
24021	8.62208e-25	269462	1	NA	Average evening sound level of noise pollution	Likely represents wealth and preferred environment rather than personal biology
24022	8.73414e-25	269462	1	NA	Average night-time sound level of noise pollution	Likely represents wealth and preferred environment rather than personal biology
24023	8.61191e-25	269462	1	NA	Average 16-hour sound level of noise pollution	Likely represents wealth and preferred environment rather than personal biology
24024	8.59059e-25	269462	1	NA	Average 24-hour sound level of noise pollution	Likely represents wealth and preferred environment rather than personal biology
24500	3.91917e-209	239732	1	NA	Greenspace percentage, buffer 1000m	Not a biological property of an organism, habit, an environmental factor
24502	0.000199882	239732	1	NA	Water percentage, buffer 1000m	Not a biological property of an organism, habit, an environmental factor
24503	1.16345e-99	239732	1	NA	Greenspace percentage, buffer 300m	Not a biological property of an organism, habit, an environmental factor
24504	1.31732e-21	239732	1	NA	Domestic garden percentage, buffer 300m	Not a biological property of an organism, habit, an environmental factor
24505	5.24767e-05	239732	1	NA	Water percentage, buffer 300m	Not a biological property of an organism, habit, an environmental factor
24506	5.3911e-275	270958	1	NA	Natural environment percentage, buffer 1000m	Likely represents differences in wealth not in health
24507	4.90329e-125	270958	1	NA	Natural environment percentage, buffer 300m	Likely represents differences in wealth not in health
24508	2.27347e-05	270958	1	NA	Distance (Euclidean) to coast	Likely represents differences in wealth not in health
26410	3.68937e-258	235296	1	NA	Index of Multiple Deprivation (England)	Likely represent differences in wealth often observed between generations
26411	9.1854e-284	235296	1	NA	Income score (England)	Likely represent differences in wealth often observed between generations
26412	2.26981e-90	235296	1	NA	Employment score (England)	Likely represent differences in wealth often observed between generations
26413	2.17036e-105	235296	0	10	Health score (England)
26414	1.42079e-116	235296	1	NA	Education score (England)	Likely represent differences in wealth often observed between generations
26415	3.26619e-49	235296	1	NA	Housing score (England)	Likely represent differences in wealth often observed between generations
26416	1.11687e-234	235296	1	NA	Crime score (England)	Likely represent differences in wealth often observed between generations
30000	2.76999e-16	258915	0	5	White blood cell (leukocyte) count
30004	1.37024e-15	258915	1	NA	White blood cell (leukocyte) count acquisition route	Technical variable not representative of personal biology or fitness
30010	0	258917	0	5	Red blood cell (erythrocyte) count
30014	1.41034e-15	258917	1	NA	Red blood cell (erythrocyte) count acquisition route	Technical variable not representative of personal biology or fitness
30020	0	258918	0	6	Haemoglobin concentration
30024	1.38649e-15	258918	1	NA	Haemoglobin concentration acquisition route	Technical variable not representative of personal biology or fitness
30030	0	258917	0	5	Haematocrit percentage
30034	1.41034e-15	258917	1	NA	Haematocrit percentage acquisition route	Technical variable not representative of personal biology or fitness
30040	2.13212e-253	258916	0	5	Mean corpuscular volume
30044	1.42409e-15	258916	1	NA	Mean corpuscular volume acquisition route	Technical variable not representative of personal biology or fitness
30050	3.12236e-185	258915	0	6	Mean corpuscular haemoglobin
30054	1.45118e-15	258915	1	NA	Mean corpuscular haemoglobin acquisition route	Technical variable not representative of personal biology or fitness
30060	4.15001e-05	258913	0	6	Mean corpuscular haemoglobin concentration
30064	1.42936e-15	258913	1	NA	Mean corpuscular haemoglobin concentration acquisition route	Technical variable not representative of personal biology or fitness
30070	1.58818e-07	258916	0	5	Red blood cell (erythrocyte) distribution width
30074	1.42409e-15	258916	1	NA	Red blood cell (erythrocyte) distribution width acquisition route	Technical variable not representative of personal biology or fitness
30080	2.26057e-111	258915	0	5	Platelet count
30084	1.36557e-15	258915	1	NA	Platelet count acquisition route	Technical variable not representative of personal biology or fitness
30094	1.326e-15	258913	1	NA	Platelet crit acquisition route	Technical variable not representative of personal biology or fitness
30100	1.30242e-100	258912	0	5	Mean platelet (thrombocyte) volume
30104	1.32536e-15	258912	1	NA	Mean platelet (thrombocyte) volume acquisition route	Technical variable not representative of personal biology or fitness
30110	1.56154e-132	258912	0	5	Platelet distribution width
30114	1.32536e-15	258912	1	NA	Platelet distribution width acquisition route	Technical variable not representative of personal biology or fitness
30120	9.61445e-63	258445	0	5	Lymphocyte count
30124	3.00002e-15	258445	1	NA	Lymphocyte count acquisition route	Technical variable not representative of personal biology or fitness
30130	2.89084e-46	258445	0	5	Monocyte count
30134	3.00002e-15	258445	1	NA	Monocyte count acquisition route	Technical variable not representative of personal biology or fitness
30140	2.43435e-149	258445	0	5	Neutrophill count
30144	3.00002e-15	258445	1	NA	Neutrophill count acquisition route	Technical variable not representative of personal biology or fitness
30150	1.71079e-07	258445	0	5	Eosinophill count
30154	3.00002e-15	258445	1	NA	Eosinophill count acquisition route	Technical variable not representative of personal biology or fitness
30160	2.07454e-68	258445	0	5	Basophill count
30164	3.00002e-15	258445	1	NA	Basophill count acquisition route	Technical variable not representative of personal biology or fitness
30170	4.45988e-06	258438	0	5	Nucleated red blood cell count
30174	2.98768e-15	258438	1	NA	Nucleated red blood cell count acquisition route	Technical variable not representative of personal biology or fitness
30180	7.91505e-242	258448	0	5	Lymphocyte percentage
30184	3.03523e-15	258448	1	NA	Lymphocyte percentage acquisition route	Technical variable not representative of personal biology or fitness
30190	1.64452e-196	258448	0	5	Monocyte percentage
30194	3.03523e-15	258448	1	NA	Monocyte percentage acquisition route	Technical variable not representative of personal biology or fitness
30200	1.3504e-284	258448	0	5	Neutrophill percentage
30204	3.03523e-15	258448	1	NA	Neutrophill percentage acquisition route	Technical variable not representative of personal biology or fitness
30210	0.000223496	258448	0	5	Eosinophill percentage
30214	3.03523e-15	258448	1	NA	Eosinophill percentage acquisition route	Technical variable not representative of personal biology or fitness
30220	1.81285e-67	258448	0	5	Basophill percentage
30224	3.03523e-15	258448	1	NA	Basophill percentage acquisition route	Technical variable not representative of personal biology or fitness
30230	1.62113e-09	258436	0	5	Nucleated red blood cell percentage
30234	3.00223e-15	258439	1	NA	Nucleated red blood cell percentage acquisition route	Technical variable not representative of personal biology or fitness
30244	1.51306e-16	254291	1	NA	Reticulocyte percentage acquisition route	Technical variable not representative of personal biology or fitness
30250	7.64787e-18	254290	0	5	Reticulocyte count
30254	1.53992e-16	254290	1	NA	Reticulocyte count acquisition route	Technical variable not representative of personal biology or fitness
30260	7.09768e-97	254290	0	5	Mean reticulocyte volume
30264	1.50526e-16	254290	1	NA	Mean reticulocyte volume acquisition route	Technical variable not representative of personal biology or fitness
30270	2.34689e-133	254291	0	5	Mean sphered cell volume
30274	1.51306e-16	254291	1	NA	Mean sphered cell volume acquisition route	Technical variable not representative of personal biology or fitness
30280	5.6326e-66	254290	0	5	Immature reticulocyte fraction
30284	1.50526e-16	254290	1	NA	Immature reticulocyte fraction acquisition route	Technical variable not representative of personal biology or fitness
30290	3.36008e-07	254291	0	5	High light scatter reticulocyte percentage
30294	1.51306e-16	254291	1	NA	High light scatter reticulocyte percentage acquisition route	Technical variable not representative of personal biology or fitness
30300	9.08639e-45	254290	0	5	High light scatter reticulocyte count
30304	1.53992e-16	254290	1	NA	High light scatter reticulocyte count acquisition route	Technical variable not representative of personal biology or fitness
30314	3.74641e-09	263272	1	NA	Volume of EDTA1 plasma held by UKB	Technical variable not representative of personal biology or fitness
30344	1.31945e-10	259408	1	NA	Volume of EDTA2 plasma held by UKB	Technical variable not representative of personal biology or fitness
30374	7.85773e-128	264190	1	NA	Volume of Li-Hep plasma held by UKB	Technical variable not representative of personal biology or fitness
30384	0	263065	1	NA	Volume of serum held by UKB	Technical variable not representative of personal biology or fitness
30394	8.23503e-20	262019	1	NA	Total volume of urine samples held by UKB	Technical variable not representative of personal biology or fitness
30404	3.38409e-05	261594	1	NA	Volume of ACD held by UKB	Technical variable not representative of personal biology or fitness
30510	0	262886	0	3	Creatinine (enzymatic) in urine
30530	0	262084	0	3	Sodium in urine
30600	9.131e-121	231478	0	3	Albumin
30610	0	254652	0	6	Alkaline phosphatase
30620	0	254625	0	6	Alanine aminotransferase
30630	0	229327	0	8	Apolipoprotein A
30640	0	253754	0	8	Apolipoprotein B
30650	0	253721	0	6	Aspartate aminotransferase
30670	0	254469	0	3	Urea
30680	0	231402	0	6	Calcium
30690	0	254632	0	8	Cholesterol
30700	8.38596e-237	254520	0	3	Creatinine
30710	3.67414e-195	254192	0	3	C-reactive protein
30720	0	254625	0	3	Cystatin C
30730	0	254525	0	6	Gamma glutamyltransferase
30740	0	231221	0	6	Glucose
30750	0	252927	0	6	Glycated haemoglobin (HbA1c)
30760	7.41559e-253	231395	0	8	HDL cholesterol
30770	0	253227	0	1	IGF-1
30780	0	254215	0	8	LDL direct
30810	0	231037	0	6	Phosphate
30830	0	228807	0	8	SHBG
30840	2.82625e-72	253553	0	6	Total bilirubin
30860	5.02091e-48	231257	0	6	Total protein
30870	0	254492	0	8	Triglycerides
30880	0	254314	0	3	Urate
30890	9.01176e-266	240140	0	6	Vitamin D
