## Supplementary Tables 1-5 for "A mathematical model that predicts human biological age from physiological traits identifies environmental and genetic factors that influence aging": Supp_Table_3c.xlsx

### Sheet: Sheet1
Row #	UKBB field_id #	Size effect	abs(Size Effect)	correlation to dAge p-value	Number of participants	Description of the Field
3037	6138	-1.42152	1.42152	0	183726	Qualifications
881	1050	0.301037	0.301037	6.72413e-228	176084	Time spend outdoors in summer
901	1070	0.265225	0.265225	2.15159e-183	182720	Time spent watching television (TV)
911	1080	-0.254393	0.254393	9.83007e-169	182598	Time spent using computer
891	1060	0.253731	0.253731	3.2945e-162	175781	Time spent outdoors in winter
1671	20075	-0.236961	0.236961	1.24525e-145	181828	Home location at assessment - north co-ordinate (rounded)
1757	20162	0.397591	0.397591	1.75474e-134	63975	Pack years adult smoking as proportion of life span exposed to smoking
1198	1588	0.243585	0.243585	4.02675e-129	145623	Average weekly beer plus cider intake
1399	2405	-0.208765	0.208765	5.74575e-114	182407	Number of children fathered
569	738	-1.11367	1.11367	9.9727e-106	183245	Average total household income before tax
745	914	-0.245566	0.245566	3.06063e-101	107999	Duration of vigorous activity
1196	1568	-0.170427	0.170427	4.91678e-64	145256	Average weekly red wine intake
121	129	-0.146533	0.146533	4.67956e-56	179471	Place of birth in UK - north co-ordinate
3063	6164	-0.626339	0.626339	3.39134e-51	183205	Types of physical activity in last 4 weeks
3539	24019	0.137966	0.137966	2.79853e-50	180738	Particulate matter air pollution (pm10); 2007
725	894	0.150687	0.150687	1.17337e-48	141261	Duration of moderate activity
715	884	0.135473	0.135473	4.76548e-48	177017	Number of days/week of moderate physical activity 10+ minutes
1236	1737	-0.148965	0.148965	4.00085e-44	134997	Childhood sunburn occasions
1253	26413	-0.136146	0.136146	5.89128e-43	157217	Health score (England)
167	189	0.123041	0.123041	6.40124e-41	183499	Townsend deprivation index at recruitment
1183	1438	0.106645	0.106645	5.62772e-31	181706	Bread intake
3070	6179	1.20037	1.20037	5.25133e-30	183725	Mineral and other dietary supplements
1254	26414	0.104007	0.104007	9.13303e-26	157217	Education score (England)
3592	24508	0.0961645	0.0961645	1.99373e-25	181828	Distance (Euclidean) to coast
1507	2887	0.18001	0.18001	2.15624e-23	49266	Number of cigarettes previously smoked daily
1192	1528	0.0901637	0.0901637	1.21966e-22	182388	Water intake
1188	1488	0.089055	0.089055	3.12014e-22	183372	Tea intake
3056	6155	1.00368	1.00368	1.57276e-21	183725	Vitamin and mineral supplements
1199	1598	0.0796842	0.0796842	2.93274e-15	145117	Average weekly spirits intake
1454	2624	-1.46275	1.46275	6.62897e-14	99191	Frequency of heavy DIY in last 4 weeks
3043	6144	-1.44428	1.44428	9.00135e-14	183726	Never eat eggs, dairy, wheat, sugar
735	904	-0.0683773	0.0683773	1.98112e-13	176342	Number of days/week of vigorous physical activity 10+ minutes
559	728	1.08801	1.08801	3.73491e-13	183245	Number of vehicles in household
1456	2634	-1.41663	1.41663	3.95413e-13	99191	Duration of heavy DIY
1587	3456	0.262248	0.262248	6.91346e-13	13495	Number of cigarettes currently smoked daily (current cigarette smokers)
2693	22033	0.0674379	0.0674379	5.59656e-12	159226	Summed days activity
511	680	-0.876166	0.876166	1.80422e-11	183245	Own or rent accommodation lived in
1131	1309	0.0597672	0.0597672	8.10233e-11	182913	Fresh fruit intake
1670	20074	0.0598572	0.0598572	8.82863e-11	181828	Home location at assessment - east co-ordinate (rounded)
941	1110	-1.29966	1.29966	1.14768e-10	183726	Length of mobile phone use
1141	1319	-0.0579312	0.0579312	3.27496e-10	181950	Dried fruit intake
1504	2867	-0.106837	0.106837	6.66885e-10	53829	Age started smoking in former smokers
842	1011	-2.67607	2.67607	8.72583e-10	91815	Frequency of light DIY in last 4 weeks
1101	1279	0.0598196	0.0598196	1.02029e-09	156046	Exposure to tobacco smoke outside home
1378	2237	-2.42241	2.42241	4.46499e-09	183726	Plays computer games
1194	1548	-2.67331	2.67331	8.31122e-09	183726	Variation in diet
1121	1299	0.0525354	0.0525354	1.30005e-08	180870	Salad / raw vegetable intake
774	943	-2.38496	2.38496	4.85716e-08	183099	Frequency of stair climbing in last 4 weeks
3038	6139	-0.128624	0.128624	1.38976e-07	183726	Gas or solid-fuel cooking/heating
852	1021	-2.21578	2.21578	2.39613e-07	91815	Duration of light DIY
1071	1249	-0.792307	0.792307	4.831e-07	167900	Past tobacco smoking
2224	4581	-1.57514	1.57514	7.2112e-07	59606	Financial situation satisfaction
3525	24005	0.0471042	0.0471042	8.84576e-07	168481	Particulate matter air pollution (pm10); 2010
262	24504	0.0481818	0.0481818	9.27911e-07	160140	Domestic garden percentage, buffer 300m
501	670	-0.975432	0.975432	2.44062e-06	183726	Type of accommodation lived in
1230	100022	0.113729	0.113729	2.60014e-06	24967	Alcohol
2116	4293	-1.98599	1.98599	3.66038e-06	59395	PM: final answer
1400	100710	1.28292	1.28292	4.29223e-06	7596	Beer/cider intake
1151	1329	-2.73067	2.73067	6.89251e-06	183726	Oily fish intake
1385	2277	0.0412827	0.0412827	7.12628e-06	182761	Frequency of solarium/sunlamp use
3039	6140	-0.505536	0.505536	7.64236e-06	59606	Heating type(s) in home
