## Supplementary Tables 1-5 for "A mathematical model that predicts human biological age from physiological traits identifies environmental and genetic factors that influence aging": Supp_Table_3d.xlsx

### Sheet: Sheet1
Row #	UKBB field_id #	Size effect	abs(Size Effect)	correlation to dAge p-value	Number of participants	Description of the Field
3037	6138	-1.51628	1.51628	0	215934	Qualifications
1757	20162	0.557975	0.557975	8.90086e-255	58235	Pack years adult smoking as proportion of life span exposed to smoking
901	1070	0.266309	0.266309	1.68599e-230	214022	Time spent watching television (TV)
1756	20161	0.520449	0.520449	1.19356e-221	58235	Pack years of smoking
569	738	-0.810524	0.810524	4.68559e-142	215483	Average total household income before tax
3061	6160	-0.49079	0.49079	6.37642e-121	215934	Leisure/social activities
695	864	0.174877	0.174877	4.50319e-100	212070	Number of days/week walked 10+ minutes
1508	2897	0.360472	0.360472	1.59171e-86	44345	Age stopped smoking
3063	6164	-0.659955	0.659955	2.37207e-86	215304	Types of physical activity in last 4 weeks
921	1090	-0.160371	0.160371	4.11405e-84	212611	Time spent driving
911	1080	-0.150542	0.150542	7.24177e-75	214360	Time spent using computer
1671	20075	-0.137644	0.137644	1.09386e-62	214125	Home location at assessment - north co-ordinate (rounded)
1254	26414	0.141325	0.141325	2.46056e-57	184296	Education score (England)
1198	1588	0.15546	0.15546	2.96832e-55	139104	Average weekly beer plus cider intake
1587	3456	0.508821	0.508821	1.81927e-50	14431	Number of cigarettes currently smoked daily (current cigarette smokers)
1183	1438	0.120278	0.120278	2.44537e-48	213742	Bread intake
167	189	0.118598	0.118598	2.34894e-47	215680	Townsend deprivation index at recruitment
1236	1737	-0.127028	0.127028	1.97349e-41	164007	Childhood sunburn occasions
2693	22033	0.117924	0.117924	1.0984e-38	173765	Summed days activity
3058	6157	0.774691	0.774691	1.2842e-30	44605	Why stopped smoking
941	1110	-1.86121	1.86121	1.07153e-24	215934	Length of mobile phone use
3041	6142	1.305	1.305	4.98124e-24	215934	Current employment status
1761	20169	-0.509285	0.509285	1.32796e-20	56176	FI3 : word interpolation
2378	4990	-1.12793	1.12793	2.2573e-20	60269	FI6 : conditional arithmetic
121	129	-0.0758324	0.0758324	6.45174e-20	210429	Place of birth in UK - north co-ordinate
755	924	-1.83412	1.83412	1.31112e-19	215224	Usual walking pace
1585	3436	-0.30958	0.30958	1.46463e-19	14410	Age started smoking in current smokers
1253	26413	-0.0795854	0.0795854	2.58494e-19	184296	Health score (England)
1131	1309	-0.0733676	0.0733676	4.06703e-19	215367	Fresh fruit intake
3028	22507	0.24223	0.24223	6.49166e-19	17977	Age of stopping smoking
1101	1279	0.0769265	0.0769265	1.6112e-18	182975	Exposure to tobacco smoke outside home
3539	24019	0.0719321	0.0719321	3.23047e-18	212550	Particulate matter air pollution (pm10); 2007
3070	6179	0.377969	0.377969	2.7717e-16	215934	Mineral and other dietary supplements
3056	6155	0.557904	0.557904	4.9983e-16	215934	Vitamin and mineral supplements
3043	6144	-1.2736	1.2736	3.49741e-15	215934	Never eat eggs, dairy, wheat, sugar
3038	6139	-0.171546	0.171546	6.18432e-15	215934	Gas or solid-fuel cooking/heating
2371	4968	-1.11587	1.11587	6.33117e-15	67614	FI4 : positional arithmetic
2699	22039	-0.0683682	0.0683682	1.22875e-13	168008	MET minutes per week for vigorous activity
1507	2887	0.132064	0.132064	6.22345e-13	44194	Number of cigarettes previously smoked daily
842	1011	-1.14802	1.14802	6.82268e-13	114709	Frequency of light DIY in last 4 weeks
725	894	0.0676553	0.0676553	8.11254e-13	156101	Duration of moderate activity
1071	1249	-0.969727	0.969727	6.92614e-12	201328	Past tobacco smoking
852	1021	-1.02769	1.02769	1.54729e-11	114709	Duration of light DIY
1185	1458	-0.0539206	0.0539206	5.10836e-11	215525	Cereal intake
2381	5012	-0.842747	0.842747	7.04387e-11	45097	FI8 : chained arithmetic
1188	1488	0.0534724	0.0534724	7.32228e-11	215522	Tea intake
1454	2624	-0.715842	0.715842	7.77792e-11	74905	Frequency of heavy DIY in last 4 weeks
627	796	-0.0735522	0.0735522	9.12007e-11	104499	Distance between home and job workplace
559	728	0.961754	0.961754	1.02506e-10	215483	Number of vehicles in household
3525	24005	0.0524014	0.0524014	9.72667e-10	197254	Particulate matter air pollution (pm10); 2010
2734	5699	-1.34692	1.34692	1.05152e-09	13697	FI10 : arithmetic sequence recognition
1202	1628	-2.1218	2.1218	1.45447e-09	198494	Alcohol intake versus 10 years previously
1193	1538	-1.01931	1.01931	3.44041e-09	215934	Major dietary changes in the last 5 years
1717	20116	-0.820726	0.820726	3.56209e-09	215934	Smoking status
1215	100010	-0.602709	0.602709	4.80213e-09	30086	Portion size
1190	1508	-1.48945	1.48945	5.42477e-09	166800	Coffee type
3485	22605	-0.146638	0.146638	1.47752e-08	19382	Work hours per week - exact value
2224	4581	-1.47364	1.47364	1.55637e-08	69373	Financial situation satisfaction
1453	100920	0.803992	0.803992	2.12837e-08	30086	Type milk consumed
3062	6162	-1.04587	1.04587	2.87053e-08	215224	Types of transport used (excluding work)
1456	2634	-0.60824	0.60824	3.45882e-08	74905	Duration of heavy DIY
1251	26411	0.0484247	0.0484247	4.58434e-08	184296	Income score (England)
1378	2237	-2.24928	2.24928	4.61916e-08	215934	Plays computer games
511	680	0.738346	0.738346	8.03131e-08	215483	Own or rent accommodation lived in
1191	1518	-2.76321	2.76321	8.14167e-08	215934	Hot drink temperature
262	24504	0.0459935	0.0459935	1.63367e-07	187746	Domestic garden percentage, buffer 300m
1238	1757	-1.75728	1.75728	1.63898e-07	215934	Facial ageing
501	670	-0.930664	0.930664	3.73981e-07	215934	Type of accommodation lived in
862	1031	-1.03512	1.03512	4.74592e-07	215934	Frequency of friend/family visits
3531	24011	0.0414344	0.0414344	5.19787e-07	213107	Traffic intensity on the nearest major road
1230	100022	0.106194	0.106194	7.08336e-07	30098	Alcohol
1504	2867	-0.0878004	0.0878004	1.67024e-06	44309	Age started smoking in former smokers
2143	4418	-0.134031	0.134031	1.76163e-06	19024	Average monthly champagne plus white wine intake
2701	22040	0.0434951	0.0434951	2.40222e-06	168008	Summed MET minutes per week for all activity
2013	20531	-0.501405	0.501405	3.29192e-06	72614	Victim of sexual assault
1061	1239	-1.62365	1.62365	3.346e-06	215934	Current tobacco smoking
2536	5325	-0.777066	0.777066	3.76123e-06	3255	Ever had refractive laser eye surgery
3592	24508	0.0379433	0.0379433	4.12168e-06	214125	Distance (Euclidean) to coast
2214	4537	-1.70245	1.70245	4.17863e-06	69373	Work/job satisfaction
1663	3680	-0.166968	0.166968	4.71434e-06	10170	Age when last ate meat
1257	26417	-0.0404923	0.0404923	4.85023e-06	184296	Living environment score (England)
1513	2936	-2.36883	2.36883	5.38607e-06	44605	Likelihood of resuming smoking
2002	20525	-0.48714	0.48714	7.79208e-06	72614	Able to pay rent/mortgage as an adult
2476	5205	1.2603	1.2603	9.9061e-06	45092	Direct or mirror view (right)
